# An adapted stem cell-derived microglia protocol for the study of microgliopathies and other neurological disorders

**DOI:** 10.1101/2023.09.08.556933

**Authors:** Marie-France Dorion, Diana Casas, Moein Yaqubi, Peter Fleming, Carol X.-Q. Chen, Valerio E. C. Piscopo, Michael Nicouleau, Taylor M. Goldsmith, Irina Shlaifer, Adam MacDonald, Roy W. R. Dudley, Jeffrey A. Hall, Jack P. Antel, Jo Anne Stratton, Thomas M. Durcan, Roberta La Piana, Luke M. Healy

## Abstract

**Background:** Adult-onset leukoencephalopathy with axonal spheroids and pigmented glia (ALSP) is a primary microgliopathy caused by pathogenic variants in the colony-stimulating factor 1 receptor (*CSF1R*) gene. Since CSF1R signaling is crucial for microglia development, survival and function, induced pluripotent stem cell-derived microglia (iMGL) represent an excellent tool in studying microglial defects caused by ALSP patient-specific *CSF1R* variants.

**Methods:** Serial modifications to an existing iMGL protocol were made, including but not limited to changes in growth factor combination to drive microglial differentiation, until successful derivation of microglia-like cells from an ALSP patient carrying a c.2350G > A (p.V784M) *CSF1R* variant. Using healthy control lines, the quality of the new iMGL protocol was validated through cell yield assessment, measurement of microglia marker expression, transcriptomic comparison to primary microglia, and evaluation of inflammatory and phagocytic activities. Similarly, molecular and functional characterization of the ALSP patient-derived iMGL was carried out in comparison to healthy control iMGL.

**Results:** The newly devised protocol allowed the generation of iMGL with enhanced transcriptomic similarity to primary human microglia and with higher phagocytic and inflammatory competence at ∼3-fold greater yield compared to the original protocol. Using this protocol, decreased CSF1R autophosphorylation and cell surface expression was observed in iMGL derived from the ALSP patient compared to those derived from healthy controls. Additionally, ALSP patient-derived iMGL presented a migratory defect accompanying a temporal reduction in purinergic receptor P2Y12 (*P2RY12*) expression. Finally, ALSP patient-derived cells showed surprisingly high phagocytic capacity, which was associated with higher lysosomal content.

**Conclusions:** We optimized a pre-existing iMGL protocol, generating a powerful tool to study microglial involvement in human neurological diseases. Using the optimized protocol, we have generated for the first time iMGL from an ALSP patient carrying a pathogenic *CSF1R* variant, with preliminary characterization pointing toward functional alterations in migratory and phagocytic activities.
