## Additional file 2 for "An adapted stem cell-derived microglia protocol for the study of microgliopathies and other neurological disorders"

### Sheet: iPSC lines
		Donor information				Reprogramming
Line name	Source	Age	Sex	Ancestry	Disease	Biopsy source	Reprogramming method
ATCC-DYR0100	ATCC	Newborn	Male	Unknown	Apparently healthy	Foreskin fibroblast	Retrovirus
KYOU-DXR0109B	ATCC (originally Kyoto University)	35	Female	European	Apparently healthy	Skin fibroblast	Retrovirus
GM25256	Coriell Institute	30	Male	Japanese	Apparently healthy	Skin fibroblast	Episomal
AST23-2KO	Gift from Dr. Tilo Kunath	50	Female	Unknown	SNCA triplication associated with Parkinson's disease was corrected by CRISPR/Cas9 editing	Skin fibroblast	Retrovirus
3450	in-house	37	Male	European	Apparently healthy	PBMC	Episomal
TD-02	in-house	48	Female	European	Apparently healthy	PBMC	Episomal
QPN929	in-house	50	Female	European	Apparently healthy	PBMC	Episomal
